# 5-iodotubercidin sensitizes cells to RIPK1-dependent necroptosis by interfering with NFκB signaling

**DOI:** 10.1101/2023.03.03.530727

**Authors:** Chanchal Chauhan, Andreas Kraemer, Stefan Knapp, Mark Windheim, Alexey Kotlyarov, Manoj B. Menon, Matthias Gaestel

**Affiliations:** Institute of Cell Biochemistry, Hannover Medical School, Hannover, 30625, Germany; Institute of Pharmaceutical Chemistry, Goethe University Frankfurt am Main, 60438, Frankfurt am Main, Germany; Structural Genomics Consortium (SGC), Buchmann Institute for Life sciences (BMLS), Goethe University Frankfurt am Main, 60438, Frankfurt am Main, Germany; Frankfurt Cancer Institute (FCI) and German translational cancer network (DKTK) site Frankfurt-Mainz, 60438, Frankfurt am Main, Germany; Kusuma School of Biological Sciences, Indian Institute of Technology Delhi, New Delhi, 110016, India

## Abstract

Receptor-interacting protein kinases (RIPK) −1 and −3 are master regulators of cell fate decisions in response to diverse stimuli and are subjected to multiple checkpoint controls. Earlier studies have established the presence of distinct IKK1/2 and p38/MK2-dependent checkpoints which suppress RIPK1 activation by directly phosphorylating it at different residues. In the present study, we investigated TNF-induced death in MAPK-activated protein kinase 2 (MK2)-deficient cells and show that MK2-deficiency or inactivation predominantly results in necroptotic cell death, even in the absence of caspase inhibition. While MK2-deficient cells can be rescued from necroptosis by RIPK1 inhibitors, RIPK3 inhibition seems to revert the process triggering apoptosis. To understand the mechanism of this necroptosis switch, we screened a 149-compound kinase inhibitor library for compounds which preferentially sensitize MK2-deficient MEFs to TNF-induced cell death. The most potent inhibitor identified was 5-Iodotubericidin, an adenosine analogue acting as adenosine kinase and protein kinase inhibitor. 5-ITu also potentiated LPS-induced necroptosis when combined with MK2 inhibition in RAW264.7 macrophages. Further mechanistic studies revealed that 5-Iodotubericidin induces RIPK1-dependent necroptosis in the absence of MK2 activity by suppressing IKK signaling. The identification of this role for the multitarget kinase inhibitor 5-ITu in TNF-, LPS- and chemotherapeutics-induced necroptosis will have potential implications in RIPK1-targeted therapies.
