## Supplementary Table S1 for "5-iodotubercidin sensitizes cells to RIPK1-dependent necroptosis by interfering with NFκB signaling"

### Sheet: Sheet1
Supplementary Table 1. Small molecule library used for cell viability screen
Sl No.	Product Name	Description	Synonyms	CAS Number	Formula Weight	Molecular Formula	Target
1	TG003	Potent inhibitor of CDC 2-like kinase		300801-52-9	249.3	C₁₃H₁₅NO₂S	CLK1, CLK4
2	PKC 412	Kinase inhibitor with potential use in cancer treatment	N-Benzoylstaurosporine_x000D_ CGP 41231_x000D_ CGP 41251_x000D_ Midostaurin	120685-11-2	570.6	C₃₅H₃₀N₄O₄	Multiple Kinases
3	Doramapimod	A potent inhibitor of p38 MAPK	BIRB-796	285983-48-4	527.7	C₃₁H₃₇N₅O₃	p38 MAPK
4	Paclitaxel	A potent mitotic inhibitor	NSC 125973	33069-62-4	853.9	C₄₇H₅₁NO₁₄	Tubulin
5	Erlotinib	An EGFR tyrosine kinase inhibitor	NSC 718781	183321-74-6	393.4	C₂₂H₂₃N₃O₄	EGFR
6	NVP-BEZ235	A dual inhibitor of class I PI3Ks and mTOR	Dactolisib	915019-65-7	469.5	C₃₀H₂₃N₅O
7	Phthalazinone pyrazole	Potent, selective inhibitor of Aurora kinase A		880487-62-7	317.4	C₁₈H₁₅N₅O	Aurora A
8	AG-879	A non-specific tyrphostin ErbB2 inhibitor	Tyrphostin AG-879	148741-30-4	316.5	C₁₈H₂₄N₂OS	BMX
9	1-NA-PP1	Inhibitor of modified ‘analog-sensitive’ kinases	1-Naphthyl-PP1_x000D_ PP1 Analog	221243-82-9	317.4	C₁₉H₁₉N₅
10	Torin 1	Selective inhibitor of mTOR		1222998-36-8	607.6	C₃₅H₂₈F₃N₅O₂	mTORC1, mTORC2
11	BIBF 1120	A VEGFR, FGFR, and PDGFR inhibitor	Nintedanib	656247-17-5	539.6	C₃₁H₃₃N₅O₄	FGFR, PDGFR, VEGFR
12	SMI-4a	A Pim kinase inhibitor		438190-29-5	273.2	C₁₁H₆F₃NO₂S	PIMs
13	CAY10657	A likely inhibitor of IKK2 kinase		494772-86-0	360.4	C₁₇H₂₀N₄O₃S
14	Chelerythrine (chloride)	Potent inhibitor of PKC and Bcl-xL	Broussonpapyrine chloride_x000D_ NSC 646662	3895-92-9	383.8	C₂₁H₁₈NO₄ • Cl	Bcl-xL_x000D_ PKC
15	Tunicamycin Mixture	An antimicrobial and inhibitor of glycosylation		11089-65-9	845	C₃₉H₆₄N₄O₁₆ (for Tunicamycin VII)
16	AZD 7762	A selective checkpoint kinase inhibitor		860352-01-8	362.4	C₁₇H₁₉FN₄O₂S	Chk1, Chk2
17	GSK1059615	A potent PI3K inhibitor		958852-01-2	333.4	C₁₈H₁₁N₃O₂S	PI3Kα
18	Ruxolitinib	A potent, selective JAK1/JAK2 inhibitor	INCB 018424	941678-49-5	306.4	C₁₇H₁₈N₆	JAK1, JAK2
19	Necrostatin-1	A RIP1 kinase inhibitor	Nec-1	4311-88-0	259.3	C₁₃H₁₃N₃OS	RIPK1
20	SB-505124	Inhibitor of receptors ALK4, ALK5, and ALK7		694433-59-5	335.4	C₂₀H₂₁N₃O₂
21	INK128	Inhibitor of TORC1/2	MLN0128	1224844-38-5	309.3	C₁₅H₁₅N₇O	mTOR
22	Canertinib (hydrochloride)	A pan-ErbB tyrosine kinase inhibitor	CI-1033_x000D_ PD 183805	289499-45-2	558.9	C₂₄H₂₅ClFN₅O₃ • ₂HCl	EGFR
23	SB-431542 (hydrate)	Inhibitor of receptors ALK4, ALK5, and ALK7			384.388	C₂₂H₁₆N₄O₃ • XH₂O	ALK5
24	PD 173074	Inhibitor of tyrosine kinase activity of fibroblast growth factor receptors		219580-11-7	523.7	C₂₈H₄₁N₇O₃	FGFR1
25	Valproic Acid (sodium salt)	A class I HDAC inhibitor	2-Propylvaleric Acid_x000D_ Valproate_x000D_ VPA	1069-66-5	166.2	C₈H₁₅O₂ • Na	HDAC
26	PD 0325901	A MEK inhibitor that sustains stem cell renewal		391210-10-9	482.2	C₁₆H₁₄F₃IN₂O₄	MEK
27	SB 203580	A specific p38 MAPK inhibitor	PB 203580_x000D_ RWJ 64809	152121-47-6	377.4	C₂₁H₁₆FN₃OS	p38 MAPK
28	VX-702	An inhibitor of p38 MAP kinases		745833-23-2	404.3	C₁₉H₁₂F₄N₄O₂	p38 MAPK
29	Emodin	Natural CK2 inhibitor and ER agonist	Archin_x000D_ Frangulic Acid_x000D_ NSC 408120_x000D_ NSC 622947_x000D_ Schuttgelb	518-82-1	270.2	C₁₅H₁₀O₅	CK2
30	CHIR99021	A selective GSK3 inhibitor	CT 99021	252917-06-9	465.3	C₂₂H₁₈Cl₂N₈	GSK3α, GSK3β
31	BIO	A potent, selective, and reversible GSK3 inhibitor	6-Bromoindirubin-3'-oxime_x000D_ ​GSK3 Inhibitor IX_x000D_ MLS 2052	667463-62-9	356.2	C₁₆H₁₀BrN₃O₂	GSK3α, GSK3β
32	Imatinib (mesylate)	An inhibitor of c-Abl, Bcr-Abl, PDGFR, and c-Kit	CGP57148B_x000D_ STI-571	220127-57-1	589.7	C₂₉H₃₁N₇O • CH₄SO₃	Multiple Kinases
33	Sunitinib (malate)	A multi-kinase inhibitor	SU11248	341031-54-7	532.6	C₂₂H₂₇FN₄O₂ • C₄H₆O₅	FLK1, FLT3, PDGFRβ
34	Gefitinib	An EGFR inhibitor	ZD 1839	184475-35-2	446.9	C₂₂H₂₄ClFN₄O₃
35	PP2	A selective inhibitor of Src tyrosine kinases	AGL 1879	172889-27-9	301.8	C₁₅H₁₆ClN₅	Fyn, HCK, LYN
36	3-Methyladenine	An inhibitor of autophagy	3-MA_x000D_ NSC 66389	5142-23-4	149.2	C₆H₇N₅	PI3K
37	Bisindolylmaleimide I	A PKC inhibitor	BIM I_x000D_ GF 109203X_x000D_ Gö 6850	133052-90-1	412.5	C₂₅H₂₄N₄O₂	PKC
38	Bisindolylmaleimide IV	A PKC inhibitor	Arcyriarubin A_x000D_ BIM IV	119139-23-0	327.3	C₂₀H₁₃N₃O₂
39	Bisindolylmaleimide V	A S6K inhibitor	BIM V_x000D_ Ro 31-6045	113963-68-1	341.3	C₂₁H₁₅N₃O₂	S6K
40	NSC 663284	Inhibitor of Cdc25 isoforms	Cdc25 Phosphatase Inhibitor II_x000D_ DA-3003-1_x000D_ SPS8I1	383907-43-5	321.8	C₁₅H₁₆ClN₃O₃
41	D 4476	Inhibitor of CK1 and ALK5	Casein Kinase I Inhibitor	301836-43-1	398.4	C₂₃H₁₈N₄O₃	CK1
42	NU 7026	Inhibitor of DNA-dependent protein kinase	DNA-PK Inhibitor II_x000D_ LY293646	154447-35-5	281.3	C₁₇H₁₅NO₃	DNA-PK
43	Gö 6983	Inhibitor of protein kinase C		133053-19-7	442.5	C₂₆H₂₆N₄O₃	PKC
44	H-9 (hydrochloride)	A potent, nonspecific kinase inhibitor	Protein Kinase Inhibitor H-9	116700-36-8	324.2	C₁₁H₁₃N₃O₂S • ₂HCl	PKG
45	Indirubin-3'-monoxime	Inhibitor of GSK3β and cyclin-dependent kinases		160807-49-8	277.3	C₁₆H₁₁N₃O₂	GSK3β
46	NU 6102	A potent Cdk1 and Cdk2 inhibitor		444722-95-6	402.5	C₁₈H₂₂N₆O₃S	Cdk1, Cdk2
47	KN-62	Inhibitor of Ca2+/calmodulin-dependent kinase type II		127191-97-3	721.9	C₃₈H₃₅N₅O₆S₂	CAMKII
48	KN-93	Selective inhibitor of Ca2+/calmodulin-dependent kinase type II		139298-40-1	501	C₂₆H₂₉ClN₂O₄S	CAMKII
49	CGP 57380	Inhibitor of MAPK-interacting kinase1	MNK1 Inhibitor	522629-08-9	244.2	C₁₁H₉FN₆	MNK1
50	Iso-Olomoucine	An inactive stereoisomer of olomoucine		101622-50-8	298.3	C₁₅H₁₈N₆O
51	(S)-Glycyl-H-1152 (hydrochloride)	A ROCK inhibitor	Rho Kinase Inhibitor IV	913844-45-8	449.4	C₁₈H₂₄N₄O₃S • ₂HCl	ROCK-II
52	Bisindolylmaleimide VIII (acetate)	A PKC inhibitor	BIM VIII_x000D_ Ro 31-7549	138516-31-1	458.5	C₂₄H₂₂N₄O₂ • C₂H₄O₂
53	Bisindolylmaleimide IX (mesylate)	Inhibitor of protein kinase C	BIM IX_x000D_ Ro 31-8220	138489-18-6	553.7	C₂₅H₂₃N₅O₂S • CH₃SO₃H	GSK3_x000D_ PKC
54	ST638	Tyrosine kinase inhibitor		107761-24-0	354.4	C₁₉H₁₈N₂O₃S
55	SU6656	Inhibitor of Src kinases		330161-87-0	371.5	C₁₉H₂₁N₃O₃S	Yes
56	LY364947	Inhibitor of TGF-β type-1 receptors	HTS 466284_x000D_ TGF-β RI Kinase Inhibitor	396129-53-6	272.3	C₁₇H₁₂N₄	ALK5
57	SB 203580 (hydrochloride)	A water soluble p38 MAPK inhibitor	PB 203580_x000D_ RWJ 64809	869185-85-3	413.9	C₂₁H₁₆FN₃OS • HCl
58	CAY10621	Selective inhibitor of SPHK1	SKI 5C_x000D_ SPHK1 Inhibitor 5C	120005-55-2	435.6	C₂₆H₄₅NO₄	SPHK1
59	YM-201636	Inhibitor of PIKfyve		371942-69-7	467.5	C₂₅H₂₁N₇O₃	PIKfyve
60	ZM 447439	Selective inhibitor of Aurora B kinase		331771-20-1	513.6	C₂₉H₃₁N₅O₄	Aurora B
61	AS-041164	Selective inhibitor of PI3Kγ		6318-41-8	249.2	C₁₁H₇NO₄S	PI3Kγ
62	NVP-AEW541 (hydrochloride)	An IGF-IR antagonist		2320261-63-8	512.5	C₂₇H₂₉N₅O • ₂HCl	IGF-1R
63	PP242	Potent inhibitor of mTOR kinase in both mTORC1 and mTORC2		1092351-67-1	308.3	C₁₆H₁₆N₆O	mTOR
64	ABT-869	An effective inhibitor of VEGF and PDGF receptor kinases	Linifanib	796967-16-3	375.4	C₂₁H₁₈FN₅O	PDGFR family, VEGFR family
65	CAY10622	A ROCK1 and ROCK2 inhibitor		1038549-25-5	443.5	C₂₅H₂₅N₅O₃	ROCK-I_x000D_ ROCK-II
66	17β-hydroxy Wortmannin	Inhibitor of phosphoinoside 3-kinase		58053-83-1	430.4	C₂₃H₂₆O₈	PI3K
67	CAY10626	A dual PI3Kα/mTOR kinase inhibitor		1202884-94-3	624.7	C₃₁H₃₅F₃N₈O₃	mTOR, PI3Kα
68	SU 6668	An inhibitor of select receptor tyrosine kinases	NSC 702827_x000D_ Orantinib_x000D_ TSU-68	252916-29-3	310.4	C₁₈H₁₈N₂O₃	Aurora B
69	PHA-767491 (hydrochloride)	A potent Cdc7 kinase inhibitor	CAY10572	942425-68-5	249.696	C₁₂H₁₁N₃O • HCl	Cdc7
70	N,N-Dimethylsphingosine (d18:1)	A SPHK inhibitor		119567-63-4	327.6	C₂₀H₄₁NO₂
71	LY294002	A selective PI3K inhibitor		154447-36-6	307.3	C₁₉H₁₇NO₃	PI3K
72	U-0126	A MEK inhibitor and AMPK activator		109511-58-2	380.5	C₁₈H₁₆N₆S₂	MEK
73	Staurosporine	A potent inhibitor of protein kinase C	Stsp	62996-74-1	466.5	C₂₈H₂₆N₄O₃	PKCα
74	AS-605240 (potassium salt)	A potent inhibitor of PI3Kγ			295.4	C₁₂H₆N₃O₂S • K
75	PD 166326	An inhibitor of c-src and certain receptor tyrosine kinases, including c-abl		185039-91-2	427.3	C₂₁H₁₆Cl₂N₄O₂
76	O-1918	A selective antagonist of abnormal cannabidiol-mediated effects		536697-79-7	286.4	C₁₉H₂₆O₂
77	Y-27632 (hydrochloride)	A ROCK inhibitor		129830-38-2	320.3	C₁₄H₂₁N₃O • ₂HCl	PRK2, ROCK1, ROCK2,
78	Leelamine	An inhibitor of pyruvate dehydrogenase kinase	Dehydroabietylamine_x000D_ NSC 2955	1446-61-3	285.5	C₂₀H₃₁N	PDK
79	PD 98059	A MAPK pathway inhibitor and AMPK activator	NSC 679828	167869-21-8	267.3	C₁₆H₁₃NO₃
80	PD 169316	A specific p38 MAPK inhibitor		152121-53-4	360.3	C₂₀H₁₃FN₄O₂	p38 MAPK
81	TGX-221	A potent, selective PI3K inhibitor		663619-89-4	364.4	C₂₁H₂₄N₄O₂	PI3K p110β
82	(S)-H-1152 (hydrochloride)	A ROCK inhibitor		451462-58-1	392.3	C₁₆H₂₁N₃O₂S • ₂HCl	ROCK
83	AS-605240	A potent inhibitor of PI3-kinase γ		648450-29-7	257.3	C₁₂H₇N₃O₂S	PI3Kɑ,β,δ,γ_x000D_ PI3Kγ
84	Sphingosine (d18:1)	A pharmacological tool to probe the activity of protein kinase C	(-)-Sphingosine_x000D_ D-erythro-Sphingosine C-18	123-78-4	299.5	C₁₈H₃₇NO₂
85	JNJ-10198409	A potent PDGF tyrosine kinase inhibitor		627518-40-5	325.3	C₁₈H₁₆FN₃O₂	PDGFR
86	Leelamine (hydrochloride)	An inhibitor of pyruvate dehydrogenase kinase	Dehydroabietylamine	16496-99-4	321.9	C₂₀H₃₁N • HCl
87	Lauric Acid Leelamide	A novel fatty acid amide			467.8	C₃₂H₅₃NO
88	AS-252424	A potent, selective inhibitor of PI3-kinase γ		900515-16-4	305.3	C₁₄H₈FNO₄S
89	CAY10505	Inhibitor of PI3Kγ		328960-84-5	289.3	C₁₄H₈FNO₃S	CK2
90	PI-103	A potent, cell-permeable PI3-kinase inhibitor		371935-74-9	348.4	C₁₉H₁₆N₄O₃	DNA-PK, mTOR, PI3K
91	PIK-75 (hydrochloride)	A selective p110α inhibitor		372196-77-5	488.7	C₁₆H₁₄BrN₅O₄S • HCl	PI3K p110α
92	Sphingosine Kinase Inhibitor 2	An SPHK1 inhibitor	SKI II_x000D_ SPHK I2	312636-16-1	302.8	C₁₅H₁₁ClN₂OS	SPHK1
93	Piceatannol	A potent resveratrol analog	Astringenin_x000D_ trans-Picetannol_x000D_ trans-3,3',4,5'-Tetrahydroxystilbene	10083-24-6	244.2	C₁₄H₁₂O₄
94	SC-1	A synthetic compound that promotes self-renewal of murine embryonic stem cells	Pluripotin	839707-37-8	550.5	C₂₇H₂₅F₃N₈O₂	Stem Cell Renewal
95	(R)-Roscovitine	A potent inhibitor of cyclin-dependent kinase 2	Seliciclib	186692-46-6	354.5	C₁₉H₂₆N₆O	CDKs
96	Sorafenib	A multi-kinase inhibitor	BAY 43-9006	284461-73-0	464.8	C₂₁H₁₆ClF₃N₄O₃	pan-Kinase System xc- Cystine-glutamate Transporter
97	CAY10561	A selective inhibitor of ERK	Pyrazolylpyrrole ERK Inhibitor	933786-58-4	459.3	C₂₂H₁₇Cl₂FN₄O₂	ERK2
98	AS-604850	A selective inhibitor of PI3Kγ		648449-76-7	285.2	C₁₁H₅F₂NO₄S
99	PI3-Kinase α Inhibitor 2	A PI3K p110α inhibitor	PI3Kα Inhibitor 2_x000D_ Phosphatidylinositol 3-Kinase α Inhibitor 2	371943-05-4	313.4	C₁₆H₁₅N₃O₂S	PI3Kα
100	CAY10567	An Akt1 translocation inhibitor	BML-257	32387-96-5	326.4	C₂₁H₁₄N₂O₂
101	ML-9	A PKB/Akt inhibitor		4870	361.3	C₁₅H₁₇ClN₂O₂S • HCl	Multiple Kinases
102	Triciribine	A selective, potent inhibitor of Akt activation	API 2_x000D_ NSC 154020_x000D_ Tricyclic Nucleoside	35943-35-2	320.3	C₁₃H₁₆N₆O₄
103	Erbstatin analog	An EGFR tyrosine kinase inhibitor	Methyl 2,5-dihydoxycinnamate	63177-57-1	194.2	C₁₀H₁₀O₄	EGFR
104	Kenpaullone	A inhibitor of cyclin-dependent kinase and GSK3β	9-Bromopaullone_x000D_ NSC 664704	142273-20-9	327.2	C₁₆H₁₁BrN₂O	CDKs, GSK3β
105	Olomoucine	An inhibitor of cyclin-dependent kinases		101622-51-9	298.3	C₁₅H₁₈N₆O	CDKs
106	AG-494	An inhibitor of EGF receptor kinase	Tyrphostin AG-494	133550-35-3	280.3	C₁₆H₁₂N₂O₃	EGFR
107	AG-825	An inhibitor of Her2/Neu tyrosine kinase activity	Tyrphostin AG-825	149092-50-2	397.5	C₁₉H₁₅N₃O₃S₂	ErbB2
108	AG-1478	An inhibitor of EGF receptor kinase	NSC 693255_x000D_ Tyrphostin AG-1478	153436-53-4	315.8	C₁₆H₁₄ClN₃O₂	EGFR
109	SB-216763	An inhibitor of GSK3		280744-09-4	371.2	C₁₉H₁₂Cl₂N₂O₂	GSK3
110	SB-415286	A selective inhibitor of GSK-3		264218-23-7	359.7	C₁₆H₁₀ClN₃O₅
111	AG-17	An inhibitor of EGF receptor kinase	GCP 5126_x000D_ Malonoben_x000D_ NSC 242557_x000D_ RG-50872_x000D_ SF 6847_x000D_ Tyrphostin 9_x000D_ Tyrphostin AG-17	10537-47-0	282.4	C₁₈H₂₂N₂O
112	H-8 (hydrochloride)	A potent, nonspecific kinase inhibitor	Protein Kinase Inhibitor H-8	113276-94-1	338.3	C₁₂H₁₅N₃O₂S • ₂HCl	PKA_x000D_ PKG
113	LFM-A13	A BTK inhibitor		244240-24-2	360	C₁₁H₈Br₂N₂O₂	BTK
114	SC-514	Selective inhibitor of IKK2	GK 01140	354812-17-2	224.3	C₉H₈N₂OS₂	IKKβ
115	Apigenin	A CK2 inhibitor	Chamomile_x000D_ Flavone_x000D_ NSC 83244_x000D_ Versulin	520-36-5	270.2	C₁₅H₁₀O₅
116	AG-18	An inhibitor of EGF receptor kinase	RG-50810_x000D_ RG-50858_x000D_ TX 825_x000D_ Tyrphostin 23_x000D_ Tyrphostin AG-18	118409-57-7	186.1	C₁₀H₆N₂O₂
117	DRB	A CTD kinase inhibitor	Benzimidazole_x000D_ NSC 401575	53-85-0	319.1	C₁₂H₁₂Cl₂N₂O₄
118	RG-13022	An inhibitor of EGF receptor kinase		149286-90-8	266.3	C₁₆H₁₄N₂O₂	EGFR
119	RG-14620	An inhibitor of EGF receptor kinase		136831-49-7	275.1	C₁₄H₈Cl₂N₂
120	AG-490	An inhibitor of protein tyrosine kinase	Tyrphostin AG-490	133550-30-8	294.3	C₁₇H₁₄N₂O₃	JAK2
121	AG-82	An inhibitor of EGF receptor kinase	NSC 676484_x000D_ RG-50875_x000D_ Tyrphostin 25_x000D_ Tyrphostin AG-82	118409-58-8	202.2	C₁₀H₆N₂O₃
122	AG-99	An inhibitor of EGF receptor kinase	Tyrphostin 46_x000D_ Tyrphostin AG-99	122520-85-8	204.2	C₁₀H₈N₂O₃
123	AG-213	An inhibitor of EGF receptor kinase	Tyrphostin AG-213_x000D_ Tyrphostin 47	122520-86-9	220.2	C₁₀H₈N₂O₂S
124	AG-183	An inhibitor of EGF receptor kinase	Tyrphostin 51	122520-90-5	268.2	C₁₃H₈N₄O₃	EGFR
125	Lavendustin C	A potent tyrosine kinase inhibitor	HDBA_x000D_ NSC 666251	125697-93-0	275.3	C₁₄H₁₃NO₅	EGFR
126	5-Iodotubercidin	A protein kinase inhibitor	Itu_x000D_ NSC 113939	24386-93-4	392.2	C₁₁H₁₃IN₄O₄	CK1, ERK2, PKC
127	SB 202190	A specific and potent p38 MAP kinase inhibitor		152121-30-7	331.3	C₂₀H₁₄FN₃O	p38 MAPK
128	CAY10571	A potent anti-inflammatory agent		152121-46-5	393.4	C₂₁H₁₆FN₃O₂S	p38α MAPK
129	Nilotinib	A tyrosine kinase inhibitor	AMN107	641571-10-0	529.5	C₂₈H₂₂F₃N₇O	Bcr-Abl
130	SP 600125	A pan-JNK inhibitor	NSC 75890_x000D_ 1PMV_x000D_ Pyrazolanthrone	129-56-6	220.2	C₁₄H₈N₂O	JNKs
131	L-threo-Sphingosine (d18:1)	A D-erythro-sphingosine analog	L-threo-Sphingosine C18	25695-95-8	299.5	C₁₈H₃₇NO₂
132	H-89 (hydrochloride)	A PKA inhibitor	5-Isoquinolinesulfonamide_x000D_ Protein Kinase Inhibitor H-89	130964-39-5	519.3	C₂₀H₂₀BrN₃O₂S • ₂HCl	Multiple Kinases
133	HA-1077 (hydrochloride)	A ROCK inhibitor	Fasudil	203911-27-7	364.3	C₁₄H₁₇N₃O₂S • ₂HCl	ROCK-II
134	AG-370	A selective inhibitor of PDGF receptor kinase.	NSC 651712	134036-53-6	259.3	C₁₅H₉N₅	PDGFR
135	Wortmannin	An irreversible PI3K inhibitor	KY 12420	19545-26-7	428.4	C₂₃H₂₄O₈	PI3K, Plk1, Plk3
136	AG-1296	An inhibitor of PDGF receptor kinase	Tyrphostin AG-1296	146535-11-7	266.3	C₁₆H₁₄N₂O₂	PDGFR
137	WHI-P131	A selective JAK3 inhibitor	Janex 1	202475-60-3	297.3	C₁₆H₁₅N₃O₃	JAK3
138	CAY10574	A Cdk2-cyclin E and Cdk9 inhibitor		140651-18-9	218.2	C₉H₁₀N₆O	Cdk9
139	CAY10576	A potent and selective inhibitor of IKKε		862812-98-4	469.5	C₂₂H₁₉N₃O₅S₂	IKKε
140	TWS119	A GSK3β inhibitor		601514-19-6	318.3	C₁₈H₁₄N₄O₂	GSK3β
141	NSC 210902	A selective CK2 inhibitor		51726-83-1	239.2	C₁₄H₉NO₃
142	CAY10577	A CK2 inhibitor		300675-28-9	258.1	C₁₀H₅Cl₂NO₃
143	CAY10578	A potent and selective CK2 inhibitor		19231-60-8	708.8	C₁₀H₃I₄NO₄	CK2
144	PD 184161	A potent MEK1/2 inhibitor		212631-67-9	557.6	C₁₇H₁₃BrClF₂IN₂O₂	MEK1, MEK2
145	CCT018159	An Hsp90 inhibitor		171009-07-7	352.4	C₂₀H₂₀N₂O₄
146	Myricetin	A potent antioxidant	Cannabiscetin_x000D_ LDN-0014058_x000D_ NSC 407290	529-44-2	318.2	C₁₅H₁₀O₈
147	Necrostatin-5	A RIP1 kinase inhibitor	Nec-5	337349-54-9	383.5	C₁₉H₁₇N₃O₂S₂	RIPK1
148	OSU03012	An anti-cancer celecoxib analog		742112-33-0	460.5	C₂₆H₁₉F₃N₄O
149	CAY10554	A potent inhibitor of Cdk5 and Cdk2	BML-259	267654-00-2	260.4	C₁₄H₁₆N₂OS
