## Supplementary Table S2 for "5-iodotubercidin sensitizes cells to RIPK1-dependent necroptosis by interfering with NFκB signaling"

### Sheet: Sheet1
Supplementary Table S2. Source data for Small molecule inhibitor screen in Figure 2
No.	Inhibitor	Description	MK2KO+MK2		MK2KO+vector
			% Viability	Std. Dev.	% Viability	Std. Dev.
1	DMSO control- 1		100	3.49851	100	4.07606
2	TG003	CLK1/4 inh	101.972	5.60767	96.2195	9.15617
3	PKC412	PKC inh	87.6744	4.81831	82.0477	2.40023
4	Doramapimod	MAPK inh	99.1092	1.13768	104.818	1.65819
5	Paclitaxel	Kinase inh	80.5421	4.87723	79.406	2.5738
6	Erlotinib	EGFR inh	96.7838	6.37463	94.3195	5.10847
7	NVP-BEZ235	PI3K/mTOR inh	78.8122	4.67669	80.8162	1.72123
8	Phthalazinone Pyrazole	Aurora-A kinase	98.9735	1.81234	97.0386	0.721724
9	AG-879	Tyrosine kinase inh	91.2978	4.26627	94.1146	1.77532
10	1-NA-PP1	Src family kinase inh	104.592	1.54938	103.679	2.39048
11	Torin-1	mTOR inh	79.0721	1.85708	78.6905	4.04112
12	BIBF1120	VEGFR inh	80.0003	4.51311	84.7561	4.57812
13	SMI-4a	PIM kinase inh	96.4014	2.50779	91.9921	5.95898
14	CAY10657	IKK2 inh	99.135	4.26056	87.7732	2.89107
15	Chelerythrine	PKC inh	36.4546	1.70207	31.9845	3.45314
16	Tunicamycin	EGFR inh	82.9813	0.276279	77.5639	2.70822
17	AGD7762	Chk1/2 inh	73.8553	4.25439	65.2765	4.25439
18	GSK1059615	PI3Ka inh	80.1764	1.29564	77.3779	1.62005
19	Ruxolitinib	JAK1/2 inh	99.8181	2.83679	95.7459	1.84915
20	Nec-1	RIPK1 inh	98.9496	0.706772	95.2946	2.57904
21	SB505124	ALK inh	98.2331	1.48123	92.0773	2.28295
22	INC128	TORC1/2 inh	69.1302	1.73213	73.8941	4.42201
23	Caneritinib	RTK inh	79.9418	6.4986	87.3638	4.37667
24	SB431542	TGFb/ALK inh	97.7883	3.28641	93.1714	0.692722
25	PD173074	FGFR inh	89.8478	1.02357	88.9064	4.7009
26	Valproic acid	GSK3b inh	94.7352	2.98199	95.393	3.52116
27	PD0325901	MEK inh	93.589	2.26945	95.9623	1.01048
28	SB203580	p38 MAPK inh	94.8115	0.737119	93.0259	3.55536
29	VX702	MAPK inh	95.5581	5.05999	92.2426	5.27543
30	Emodin	CKII inh	84.9638	6.61444	92.5915	1.965
31	CHIR99021	GSK3a/b inh	89.2949	7.39203	99.9388	4.95053
32	GSK3a/b inh	BIO	90.7661	3.61239	78.1408	2.05781
33	Imatinib	Tyrosine kinase inh	95.9287	6.56232	87.6893	1.05605
34	Sunitinib	Tyrosine kinase inh	90.817	2.15439	88.8407	4.40537
35	Gefitinib	EGFR inh	95.7624	5.00708	91.0098	1.63385
36	PP2	Src family kinase inh	96.2063	5.94164	93.5285	1.13132
37	3-methyladenine	PI3K inh	95.8255	3.23751	103.892	12.3137
38	Bisindolylmaleimide I	PKC inh	85.6805	8.39973	80.772	4.97603
39	Bisindolylmaleimide IV	PKC inh	92.6704	1.64063	88.1646	2.66353
40	Bisindolylmaleimide V	S6K inh	102.05	5.65646	89.4997	0.826741
41	DMSO control- 2		100	4.67337	100	5.73682
42	NSC 663284	Cdc phosphatase inh II	23.6435	0.365706	28.0538	0.785641
43	D4476	Kasein kinase inh	98.8134	2.09987	97.861	3.91695
44	NU7026	DNA dependent protein kinase inh	94.6866	2.36668	96.6955	4.85624
45	GO6983	PKC inh	93.7619	2.44517	88.2657	2.78453
46	H-9	PK inh	93.5955	2.14309	97.7428	2.04011
47	Indirubin-3'-monoxime	GSK3b inh	91.3654	1.53803	86.9081	0.859514
48	NU6102	Cdk inh	91.3741	0.648231	91.882	3.96662
49	KN-62	CAMKII inh	91.8645	1.77115	85.7636	4.20388
50	KN-93	CAMKII inh	79.5839	2.66312	76.9157	0.940464
51	CGP57380	MNK1 inh	101.258	2.49785	93.8186	1.91864
52	Iso-Olomoucine	Inactive isomer of olomoucine	94.4563	3.89783	89.2411	2.11922
53	Glycyl-H-1152	ROCK inh	93.4272	7.73556	85.0421	1.86951
54	PKCi	Bisindolylmaleimide VIII	75.7994	3.43976	60.3196	0.999034
55	PKCi	Bisindolylmaleimide IX	68.693	3.23758	52.7023	0.675604
56	ST638	Tyrosine kinase inhibitor	95.632	2.92916	89.195	2.80422
57	SU6656	Src family kinase inh	86.6548	9.62101	97.4413	2.02161
58	LY364947	TGFbRI inh	98.0597	1.92767	105.424	3.38313
59	SB203580	MAPK inh	93.0817	2.43509	109.938	3.87945
60	CAY10621	SPHK1inh 5C	75.1624	2.51002	84.2141	4.21383
61	YM-201636	PIKFyve inh	49.0984	1.15388	55.1204	0.915339
62	ZM 447439	Aurora kinase B inh	74.9198	2.49277	83.3619	3.63521
63	AS-041164	PI3K inh	87.151	4.72583	101.854	5.79626
64	NVP-AEW541	IGF-1R Kinase inh	64.1472	5.34476	69.6323	3.70949
65	PP242	mTORC inh	64.1266	1.85638	76.166	0.804241
66	ABT-869	VEGFR/RTK inh	85.803	3.66643	92.267	1.86535
67	CAY10622	ROCK inh	83.901	1.71214	97.8409	3.23556
68	Wortmannin	PI3K inh	76.0053	2.56785	86.2271	4.30466
69	CAY10626	PI3Ka/mTOR inh	54.9543	3.7184	67.4913	4.21078
70	SU6668	RTK inh	84.8932	1.64268	100.238	3.34635
71	Cdc7 kinase inh	PHA-767491	78.8326	4.66524	84.4052	1.24654
72	Dimethylsphingosine	SPHK inh	76.3601	2.11047	72.0194	3.19639
73	LY294002	PI3K inh	85.1256	2.21098	90.2026	1.53711
74	U0126	MEK1/2 inh	87.7873	1.02501	101.833	1.84884
75	Staurosporine	PKC inh	19.9669	0.137891	26.858	0.0405352
76	AS-605240	PI3Ky inh	77.9602	2.60329	88.4645	0.580972
77	PD 166326	RTK/Src inh	56.4181	2.56941	62.4123	1.03123
78	O-1918	Selective antagonist of selective cannabidiol	84.119	1.23922	98.7967	2.97348
79	Y27632	ROCK inh	88.7144	2.90215	103.33	2.26566
80	Leelamine	PDK inh	76.2927	2.49095	87.4209	5.533
81	DMSO control- 3		100	6.69494	100	3.907
82	PD98059	MAPK pathway inh	95.0877	4.86975	102.092	3.71681
83	PD169316	p38 MAPK inh	100.706	1.19298	106.486	1.10069
84	TGX 221	PI3K p110b inh	94.2434	0.455456	96.6102	1.04178
85	(S)-H-1152 (hydrochloride)	ROCK inh	87.9438	0.70639	87.8451	1.1816
86	AS-605240	PI3Ky inh	88.6654	1.37068	95.9497	4.00577
87	Sphingosine	PKC/PAP inh	95.5372	1.32617	101.338	3.16454
88	JNJ-10198409	PDGF tyrosine kinase inh	72.4971	2.85264	76.4115	1.6473
89	Leelamine	PDK inh	77.4921	1.8531	76.7236	1.70922
90	Lauric acid Leelamine	Fatty acid amide	94.8412	2.28222	99.1355	3.11991
91	AS-252424	PI3Ky inh	90.9551	0.74175	97.6108	1.16513
92	CAY10505	PI3K inh	91.3982	0.233399	101.007	3.75002
93	PI-103	PI3K inh	65.8206	1.01533	69.9035	3.20229
94	PIK-75	PI3K 110a inh	54.2812	2.03968	36.4532	0.955935
95	Sphingosine kinase inh 2	SPHK-1 inh	88.1336	2.99559	93.5188	0.55705
96	Piceatannol	Ser/thr kinase inh	92.0385	1.65629	108.614	3.88899
97	SC-1	Erk-1/Ras-Gap inh	52.409	0.748436	43.1821	2.13094
98	Cdk2/cycline E inh	Roscovitine	101.1	2.03263	91.1145	3.44851
99	B-raf inh	BAY 43-9006	87.5316	1.68727	80.9855	3.49497
100	CAY10561	Erk2 inh	94.7229	1.50734	88.4608	1.15137
101	AS 604850	PI3Ky inh	102.311	1.64902	100.782	1.35472
102	PI3-kinase a inh	PI3Ka inh	75.0527	1.1299	72.0775	2.27949
103	CAY10657	Akt translocation inh	100.623	2.13832	99.5621	2.55813
104	ML-9	PKB/Akt inh	94.3406	0.716006	97.6236	6.73798
105	Triciribine	Akt activation inh	70.2394	2.97688	73.0466	1.20606
106	Erbstatin analog	EGFR tyrosine kinase inh	76.0583	3.92977	72.541	3.36525
107	Kenpullone	Cdk inh	101.699	5.6189	97.3953	3.2586
108	Olomoucine	Cdk inh	94.8535	3.43666	89.9963	3.33964
109	AG-494	EGF receptor kinase inh	93.9538	2.49581	92.931	2.43265
110	AG-825	Her2/Neu tyrosine kinase activity inh	93.4048	1.819	87.1303	2.47594
111	AG-1478	EGFR kinase inh	95.0308	2.86905	91.5009	5.12179
112	SB-216763	GSK3a inh	99.7039	2.67204	95.9499	2.79563
113	SB-415286	GSK3a inh	101.841	1.98643	94.0219	3.87187
114	AG-17	EGF receptor kinase inh	84.4136	2.13409	80.0933	5.14314
115	H-8	PKA and PKG inh	97.8726	3.78736	90.5051	0.620261
116	LFM-A13	BTK and Plk inh	97.723	1.83119	97.1414	2.8441
117	SC-514	IKK2 inh	96.9878	1.57583	99.0561	4.97881
118	Apigenin	Casein kinase II inh	96.846	0.91598	97.6187	4.38168
119	AG-18	EGF receptor kinase inh	95.3461	5.60737	94.2115	3.531
120	DRB	CTD kinase inh	95.0013	1.17877	92.2796	2.03712
121	DMSO control-4		100	2.4456	100	0.287634
122	RG-10322	EGF receptor kinase inhibitor	96.1232	4.59094	104.344	5.12644
123	RG-14620	EGF receptor kinase inhibitor	96.9188	2.35773	98.0258	2.93918
124	AG-490	JAK2 inh	102.929	11.9035	106.347	7.38664
125	AG-82	EGF receptor kinase inhibitor	101.87	2.14109	105.931	1.6854
126	AG-99	EGF receptor kinase inhibitor	98.0208	1.86504	107.329	3.99519
127	AG-213	EGF receptor kinase inhibitor	99.523	1.10154	96.15	0.545416
128	AG-183	EGF receptor kinase inhibitor	105.006	6.88787	106.609	3.43037
129	Lavendustin-C	EGF receptor kinase inhibitor	100.323	1.37241	102.935	4.73826
130	5-Iodoturecidin	Broad kinase inhibitor	90.3555	3.63015	42.1571	1.81257
131	SB202190	MAPK inh	107.348	1.59749	110.311	4.32306
132	CAY10571	Analog of SB203580	106.528	3.21002	104.7	2.55753
133	Nilotinib	BCR/Abl kinase inh	83.7443	3.28829	79.4428	2.08157
134	SP600125	JNK inh	102.943	4.50158	107.826	4.33016
135	L-threo-sphingosine	A-D erythro sphingosine analog	100.841	4.46238	87.1373	9.73009
136	H-89	PKA inhibitor	96.2137	6.06578	83.4813	3.31576
137	HA-1077	ROCK inh	96.8403	1.10278	100.527	3.23102
138	AG-370	PDGF receptor kinase inh	104.281	2.72634	104.287	1.95403
139	Wortmannin	PI3K inh	111.504	7.53119	99.753	1.24346
140	AG-1296	PDGF receptor kinase inh	101.58	0.732449	104.748	2.73741
141	WHI P131	JAK3 inh	104.739	2.0228	109.505	2.97826
142	CAY10574	CDK9 inh	78.84	2.08142	80.5395	1.44338
143	CAY10576	IKK-e inh	107.861	5.21374	110.379	2.69972
144	TWS119	GSK3b inh	96.0067	2.42578	93.8637	3.10542
145	NSC210902	CK2 inh	108.622	0.899825	117.3	7.64853
146	CAY10577	CK2 inh	100.352	3.07371	104.478	3.07544
147	CAY10578	CK2 inh	107.79	1.06547	109.935	2.4694
148	PD184161	MEKi	99.5532	2.06533	102.14	3.46132
149	CCT018159	HSP90 inh	109.944	7.58507	104.188	1.67117
150	Myricetin	Potent oxidant	99.2155	2.31049	101.255	6.35091
151	Nec5	RIPK1i	96.4184	6.71595	94.4236	5.93627
152	OSU03012	Anti-cancer Calecoxib analog	84.3742	5.27083	74.5674	2.42367
153	CAY10554	CDK5 and CDK2 inh	99.8711	3.00569	96.3494	1.7192
