## Supplementary Table S3 for "5-iodotubercidin sensitizes cells to RIPK1-dependent necroptosis by interfering with NFκB signaling"

### Sheet: Supplementary Table
	Supplementary Table S3. Differential Scanning Fluorimetry based profiling of 5-ITu specificity for kinases
	Protein	dTm B - Mean	dTm B - Std. Error	Reference	Reference Shift
1	CLK1	13.2618	0.84284	Staurosporine	11.7
2	GSG2	12.2684	0.271685	Staurosporine	8.9
3	DYRK2	10.8462	0.4886	Staurosporine	7.3
4	CLK3	8.41122	0.496521	T3	15
5	ULK3	7.83105	0.304533	Staurosporine	17.3
6	DCAMKL1	7.53974	0.269428	Staurosporine	11.4
7	PHKG2	6.78728	0.646833	Staurosporine	21.2
8	DAPK3	6.71373	0.543621	Staurosporine	16.2467
9	CSNK1D	6.56746	1.1	PK016714a	11
10	STK3	6.17732	0.245937	Staurosporine	13.4
11	STK38L	5.91742	0.0416641	Staurosporine	11.6133
12	CDK2	5.80457	0.0570068	Staurosporine	15.1667
13	MAPK8	4.93158	1.50338	Staurosporine	7.7
14	ULK1	4.44123	0.0821571	Staurosporine	12
15	PLK4	4.35962	0.0488071	Staurosporine	18
16	FLT1	4.34077	0.114981	Staurosporine	12
17	MAPK10	4.20205	1.25114	CEP-32496	8.8
18	MST3	3.49498	0.3	Staurosporine	5.5
19	MAP2K6	3.21317	0.0985184	Staurosporine	11.34
20	MST4	3.09835	0.0907593	Staurosporine	6
21	FGFR3	2.96441	0.2	Staurosporine	11.7
22	MELK	2.94775	0.622303	Staurosporine	13.2
23	BMPR2A	2.92862	0.157804	None	N.A.
24	MAP2K4	2.84957	0.3	Staurosporine	10.5
25	STK39	2.62413	1.05643	Staurosporine	11.4
26	PCTK1	2.55333	0.0114441	Staurosporine	9
27	NEK7	2.52557	0.00981712	VN2010	5.5
28	STK17A	2.43593	0.0847454	Staurosporine	7.7
29	TTK	2.41762	0.962233	Staurosporine	9
30	MERTK	2.30472	0.1266	Staurosporine	5.5
31	CSNK2A2	2.26216	0.115572	Similtasertib	15.7
32	MARK3	2.16179	0.0980167	Staurosporine	18
33	STK6	2.08516	0.263166	Staurosporine	16.5
34	EPHA5	2.02771	0.00519752	Staurosporine	6.9
35	DAPK1	1.91162	0.580261	Staurosporine	8.99
36	MAPK9	1.83057	0.0453186	SBI-0069279	8.6
37	CAMK2B	1.67288	0.15206	Staurosporine	11.3
38	PAK1	1.54294	0.0283222	Staurosporine	7.3
39	FGFR1	1.50684	0.261723	Staurosporine	5.7
40	MAP3K5	1.455	0.122808	Staurosporine	15.5
41	FGFR2	1.40157	0.123798	Staurosporine	8.26
42	ABL1	1.21313	1.21595	Staurosporine	8.6
43	CSNK2A1	1.21139	0.148563	Similtasertib	14.6
44	EPHA2	1.16544	0.196743	Staurosporine	7.14
45	DMPK1	1.04238	0.11096	Staurosporine	9.3
46	FES	0.945435	0.355453	Staurosporine	7.5
47	CAMK2D	0.935308	0.201944	Staurosporine	15.8
48	PIM3	0.799307	0.52582	Staurosporine	19
49	SRC	0.79258	0.1	Staurosporine	5
50	EPHA7	0.736567	0.137377	Staurosporine	10.5
51	SRPK1	0.692747	0.0822811	Staurosporine	7
52	MAP2K1	0.534361	0.184782	Staurosporine	3.2
53	RPS6K1	0.496971	0.0750961	None	N.A.
54	TAF1	0.331957	0.011713	Bromosporine	7.4
55	BRAF	0.327017	0.23667	Dabrafenib	26.63
56	SLK	0.270308	0.393084	Staurosporine	16.9
57	AAK1	0.250828	0.0195503	Staurosporine	15.3
58	MAPK13	0.226061	0.100859	None	N.A.
59	VRK1	0.123772	0.0651207	MR1	4.5
60	OSR1	0.107141	0.548346	Staurosporine	5.7
61	CASK	0.1	0.1	Staurosporine	5.2
62	CAMK1D	-0.248178	0.0942783	Staurosporine	8.87333
63	AKT3	-0.261816	0.0811367	Staurosporine	7
64	WNK1	-0.336651	0.286659	MRIA5	4.6
65	NEK1	-0.494684	0.0945034	None	N.A.
66	PKMYT1	-0.500742	0.0383854	Dasatinib	4.5
67	EPHB3	-0.509766	0.603333	Staurosporine	6.1
68	GAK	-0.746132	0.905621	Staurosporine	8.8
69	CDC42BPA	-0.77947	0.593714	Staurosporine	0
70	MAPK1	-1.01688	0.1	GDC-0994	7.5
71	MAPK14	-1.12641	0.244143	Doramapimod	19.8
72	GSK3B	-2.53042	0.657143	Staurosporine	9
