## Supplementary Table S4 for "5-iodotubercidin sensitizes cells to RIPK1-dependent necroptosis by interfering with NFκB signaling"

### Sheet: Supplementary Table S4
Supplementary Table S4: Statistics and source data for the quantitative results.
Figure 3A
Representative experiment			Control	2,5µM 5-ITu	5µM 5-ITu	10µM 5-ITu	2,5µM 5-ITu+TNF	5µM 5-ITu+TNF	10µM 5-ITu+TNF
	MK2 KO+ MK2	Biol. Replicate 1	95.3054	95.2835	89.4066	87.1778	74.7682	75.5945	65.7183
		Biol. Replicate 2	100.429	93.3001	85.1136	81.3213	75.7224	71.8042	66.5617
		Biol. Replicate 3	104.266	89.2197	84.7804	78.8794	78.2092	73.5364	70.7522
	MK2 KO+ vector	Biol. Replicate 1	97.6663	88.1727	76.83	84.1131	43.0537	32.2563	24.3751
		Biol. Replicate 2	100.72	85.123	80.5148	82.6489	43.875	30.8516	24.7658
		Biol. Replicate 3	101.613	87.8321	79.6492	76.9041	44.2141	28.167	24.6746
	p-values (MK2KO+ MK2 vs MK2KO+vector)		1	0.0694006	0.018783	0.727071	0.000334039	1.27471e-05	0.0012331	Statistically Significant values (p<0.01) shaded
Experiment 2			Control	2,5µM 5-ITu	5µM 5-ITu	10µM 5-ITu	2,5µM 5-ITu+TNF	5µM 5-ITu+TNF	10µM 5-ITu+TNF
	MK2 KO+ MK2	Biol. Replicate 1	99.4385	91.6947	94.8099	96.4096	84.4786	91.9407	90.1553
		Biol. Replicate 2	104.326	88.0617	93.802	86.4657	82.119	91.0014	99.5578
		Biol. Replicate 3	96.2354	94.1713	93.3315	84.4773	84.8792	88.7334	89.636
	MK2 KO+ vector	Biol. Replicate 1	96.1983	84.9894	79.7179	82.8413	72.6183	49.9921	49.9587
		Biol. Replicate 2	101.358	88.3045	78.6401	81.8364	70.9237	55.3999	52.6675
		Biol. Replicate 3	102.443	86.4202	81.3071	76.8493	72.6406	53.7641	48.2837
	p-values (MK2KO+ MK2 vs MK2KO+vector)		1	0.0981973	0.000411879	0.130062	0.00072012	0.000157174	0.00217963	Statistically Significant values (p<0.01) shaded
Experiment 3			Control	2,5µM 5-ITu	5µM 5-ITu	10µM 5-ITu	2,5µM 5-ITu+TNF	5µM 5-ITu+TNF	10µM 5-ITu+TNF
	MK2 KO+ MK2	Biol. Replicate 1	99.0843	86.803	88.9516	87.4556	88.5586	81.396	82.1388
		Biol. Replicate 2	101.06	88.5531	88.5908	89.9365	90.1917	80.6195	80.1607
		Biol. Replicate 3	99.8559	88.4768	89.0969	87.5896	88.1945	83.1565	83.0865
	MK2 KO+ vector	Biol. Replicate 1	92.6535	73.6989	74.5405	72.6746	71.5656	33.3495	32.3626
		Biol. Replicate 2	90.8887	73.6475	73.3184	72.7186	65.7723	33.6288	30.1947
		Biol. Replicate 3	89.4402	74.2817	73.0728	65.9874	64.2563	32.7203	28.299
	p-values (MK2KO+ MK2 vs MK2KO+vector)		0.00249458	0.000553031	0.000298678	0.00878933	0.00689432	4.9113e-05	8.71722e-06	Statistically Significant values (p<0.01) shaded
Figure 3B
Representative experiment			Control-6h	5-ITu-6h	Control-24h	5-ITu-24h
	MK2 KO+ MK2	Biol. Replicate 1	95.6737	87.1778	95.8814	37.0356
		Biol. Replicate 2	100.977	81.3213	98.6551	39.3338
		Biol. Replicate 3	103.35	78.8794	105.463	38.9189
	MK2 KO+ vector	Biol. Replicate 1	98.0254	84.1131	99.3572	33.7286
		Biol. Replicate 2	101.84	82.6489	101.013	33.1555
		Biol. Replicate 3	100.134	76.9041	99.6294	32.2765
	p-values (MK2KO+ MK2 vs MK2KO+vector)		1	0.727071	1	0.00560224	Statistically Significant values (p<0.01) shaded
Experiment 2			Control-6h	5-ITu-6h	Control-24h	5-ITu-24h
	MK2 KO+ MK2	Biol. Replicate 1	95.6737	94.072	100.236	26.4089
		Biol. Replicate 2	100.977	91.6107	99.5391	26.8253
		Biol. Replicate 3	103.35	90.5224	100.225	27.0265
	MK2 KO+ vector	Biol. Replicate 1	98.0254	78.1376	100.384	27.0815
		Biol. Replicate 2	101.84	79.3167	100.832	26.1129
		Biol. Replicate 3	100.134	80.6021	98.7837	26.6398
	p-values (MK2KO+ MK2 vs MK2KO+vector)		1	0.00103778	1	0.695566	Statistically Significant values (p<0.01) shaded
Experiment 3			Control-6h	5-ITu-6h	Control-24h	5-ITu-24h
	MK2 KO+ MK2	Biol. Replicate 1	99.0843	87.4556	96.092	33.6867
		Biol. Replicate 2	101.06	89.9365	100.879	34.6092
		Biol. Replicate 3	99.8559	87.5896	103.029	34.1906
	MK2 KO+ vector	Biol. Replicate 1	92.6535	72.6746	86.4392	26.0798
		Biol. Replicate 2	90.8887	72.7186	84.0806	25.3196
		Biol. Replicate 3	89.4402	65.9874	84.4513	20.756
	p-values (MK2KO+ MK2 vs MK2KO+vector)		0.00249458	0.00878933	0.0109395	0.0236158	Statistically Significant values (p<0.01) shaded
Figure 3C
Representative experiment			-TNF	+TNF	5-ITu	5-ITu+TNF	ABT702	ABT702+TNF	Gemcitabine	Gemcitabine+TNF	Etoposide	Etoposide+TNF	Doxorubicin	Doxorubicin+TNF	Staurosporine	Staurosporine+TNF
	MK2 KO+ MK2	Biol. Replicate 1	99.505	92.753	91.1714	80.9151	96.795	90.1437	97.7966	77.3291	94.053	76.8257	79.5632	66.0597	45.4565	20.7882
		Biol. Replicate 2	107.647	89.4145	92.6163	81.1427	92.3812	85.122	103.488	102.291	83.2322	80.172	70.3075	66.1161	45.1738	21.5038
		Biol. Replicate 3	92.8478	97.695	90.2122	87.342	98.4718	86.7539	103.269	90.2985	88.3071	78.0103	73.9997	65.7579	40.2057	20.007
	MK2 KO+ vector	Biol. Replicate 1	88.8389	88.9276	71.3704	56.0009	95.2928	80.875	98.3263	78.3101	92.5458	67.3728	72.7988	65.6856	45.1894	19.9754
		Biol. Replicate 2	101.641	91.5795	73.6275	55.4651	92.513	81.4607	95.3276	75.9008	90.8953	67.7137	77.3069	64.114	40.3381	18.2173
		Biol. Replicate 3	90.1512	81.5878	85.7774	53.2545	94.8044	87.3926	85.1316	80.1239	86.5444	62.6092	72.5366	55.6027	40.5607	18.307
	p-values (MK2KO+ MK2 vs MK2KO+vector)		0.335681	0.200678	0.0810224	0.00209896	0.46741	0.191509	0.151841	0.239448	0.710128	0.00575296	0.902943	0.313862	0.533718	0.0585683
Experiment 2			-TNF	+TNF	5-ITu	5-ITu+TNF	ABT702	ABT702+TNF	Gemcitabine	Gemcitabine+TNF	Etoposide	Etoposide+TNF	Doxorubicin	Doxorubicin+TNF	Staurosporine	Staurosporine+TNF
	MK2 KO+ MK2	Biol. Replicate 1	97.79	95.0866	94.6339	80.5532	84.2319	84.4435	106.914	90.7756	85.0975	93.942	88.812	83.7797	50.6678	25.2011
		Biol. Replicate 2	100.132	93.3423	98.32	80.8875	85.1858	86.2507	104.49	93.6582	99.6521	89.2616	86.3166	81.6504	55.3897	24.9298
		Biol. Replicate 3	102.078	94.9869	91.0533	79.0561	96.2174	84.4718	101.607	91.0182	91.102	88.8799	89.0282	87.0152	52.1258	24.9298
	MK2 KO+ vector	Biol. Replicate 1	97.4221	84.4929	91.7884	42.0965	88.2016	82.1847	95.9404	86.5043	83.0484	85.5094	79.0676	78.0815	47.9246	22.5997
		Biol. Replicate 2	102.399	88.8835	90.9408	44.243	89.9987	82.492	96.8313	84.1808	91.4536	88.6531	86.5238	77.9011	49.5031	21.892
		Biol. Replicate 3	100.179	90.2059	87.9597	42.421	89.3555	86.3928	96.9815	82.1032	87.2742	79.439	84.5031	81.8569	49.6363	21.2207
	p-values (MK2KO+ MK2 vs MK2KO+vector)		1	0.0505028	0.157617	2.4396e-06	0.883674	0.429904	0.0323245	0.010766	0.40257	0.138098	0.158803	0.0761587	0.102864	0.01261
Experiment 3			-TNF	+TNF	5-ITu	5-ITu+TNF	ABT702	ABT702+TNF	Gemcitabine	Gemcitabine+TNF	Etoposide	Etoposide+TNF	Doxorubicin	Doxorubicin+TNF	Staurosporine	Staurosporine+TNF
	MK2 KO+ MK2	Biol. Replicate 1	100.117	101.983	88.8346	91.9234	96.9958	102.864	98.7773	106.607	70.5789	71.0109	88.6528	88.3604	40.6254	20.6679
		Biol. Replicate 2	98.3555	102.382	92.474	92.1261	96.6659	94.8456	99.3085	98.3762	68.9609	73.5616	86.9488	85.12	38.6563	21.2419
		Biol. Replicate 3	101.527	102.64	92.1109	90.1593	94.8536	94.3411	97.9564	97.9944	71.6401	71.3401	88.6508	84.763	40.2997	20.6294
	MK2 KO+ vector	Biol. Replicate 1	100.244	96.4357	81.3363	57.1594	90.2621	94.7644	92.4668	92.2089	60.1831	60.3874	79.6903	86.2741	40.4467	22.3451
		Biol. Replicate 2	99.9009	96.1988	82.392	56.0909	91.5866	93.164	94.3573	94.4345	62.7674	62.4423	80.3291	83.2141	39.6721	21.7592
		Biol. Replicate 3	99.8546	97.1303	81.9317	55.8092	91.7806	90.0033	90.5423	92.5003	63.5836	56.7257	79.9507	81.3571	39.4567	21.6854
	p-values (MK2KO+ MK2 vs MK2KO+vector)		1	0.000162751	0.0111389	5.6484e-06	0.00512335	0.226766	0.0202255	0.0979129	0.00390398	0.0083063	0.00242172	0.253213	0.997864	0.0197696
Experiment 4			-TNF	+TNF	5-ITu	5-ITu+TNF	ABT702	ABT702+TNF	Gemcitabine	Gemcitabine+TNF	Etoposide	Etoposide+TNF	Doxorubicin	Doxorubicin+TNF	Staurosporine	Staurosporine+TNF
	MK2 KO+ MK2	Biol. Replicate 1	100.518	97.7472	83.296	82.2558	92.0068	90.4941	90.0075	94.7133	80.9722	86.2779	76.6843	76.1963	44.9286	23.0631
		Biol. Replicate 2	99.3352	94.5403	81.4531	81.5873	94.3577	91.6651	94.2792	92.4128	86.1912	85.9075	82.6549	79.3283	47.7613	23.1299
		Biol. Replicate 3	100.147	99.107	82.3552	80.7917	95.272	92.603	96.8747	90.9469	85.5237	84.687	76.3055	78.3849	47.2365	22.2412
	MK2 KO+ vector	Biol. Replicate 1	99.7946	101.547	75.2799	60.171	93.3051	97.8697	95.6445	91.2018	82.7331	82.4671	86.0992	84.4334	44.0833	24.2766
		Biol. Replicate 2	100.496	103.798	74.7545	62.6276	93.791	93.8547	86.6558	82.7094	82.0842	83.696	85.1503	85.63	45.5144	24.2685
		Biol. Replicate 3	99.7091	105.821	76.8265	58.9226	89.7906	94.1997	93.4284	87.9852	84.5836	82.4468	85.889	87.3036	45.0382	23.4504
	p-values (MK2KO+ MK2 vs MK2KO+vector)		1	0.0231372	0.00130606	0.000863487	0.379591	0.0833329	0.621222	0.148533	0.58915	0.0128071	0.0707225	0.00342506	0.169141	0.0401011
Figure 3D
Representative experiment			Control	5-ITu+TNF	5-ITu+TNF+Nec1s
	MK2 KO+ MK2	Biol. Replicate 1	99.4385	90.1553	90.2211
		Biol. Replicate 2	104.326	99.5578	92.621
		Biol. Replicate 3	96.2354	89.636	93.2798
	MK2 KO+ vector	Biol. Replicate 1	96.1983	49.9587	75.0956
		Biol. Replicate 2	101.358	52.6675	75.3457
		Biol. Replicate 3	102.443	48.2837	72.1236
p-value (5-ITu+TNF-MK2KO+ MK2 vs 5-ITu+TNF-MK2KO+vector)				0.00217963		Statistically Significant values (p<0.01) shaded
p-value (5-ITu+TNF-MK2KO+vector vs 5-ITu+TNF+Nec1s-MK2KO+vector)					0.000170432
Experiment 2			Control	5-ITu+TNF	5-ITu+TNF+Nec1s
	MK2 KO+ MK2	Biol. Replicate 1	97.79	80.5532	87.9435
		Biol. Replicate 2	100.132	80.8875	89.9076
		Biol. Replicate 3	102.078	79.0561	94.4116
	MK2 KO+ vector	Biol. Replicate 1	97.4221	42.0965	87.1712
		Biol. Replicate 2	102.399	44.243	91.0783
		Biol. Replicate 3	100.179	42.421	93.9475
p-value (5-ITu+TNF-MK2KO+ MK2 vs 5-ITu+TNF-MK2KO+vector)				2.4396e-06		Statistically Significant values (p<0.01) shaded
p-value (5-ITu+TNF-MK2KO+vector vs 5-ITu+TNF+Nec1s-MK2KO+vector)					0.000621547
Experiment 3			Control	5-ITu+TNF	5-ITu+TNF+Nec1s
	MK2 KO+ MK2	Biol. Replicate 1	96.2715	83.0239	92.2082
		Biol. Replicate 2	101.26	87.5264	91.5597
		Biol. Replicate 3	102.468	89.5522	90.0332
	MK2 KO+ vector	Biol. Replicate 1	98.0903	35.0273	72.9883
		Biol. Replicate 2	99.8229	36.5221	83.3345
		Biol. Replicate 3	102.087	35.0983	68.8563
p-value (5-ITu+TNF-MK2KO+ MK2 vs 5-ITu+TNF-MK2KO+vector)				0.000789139		Statistically Significant values (p<0.01) shaded
p-value (5-ITu+TNF-MK2KO+vector vs 5-ITu+TNF+Nec1s-MK2KO+vector)					0.0109057
Figure 3E
Representative experiment			Control	PF3644022	LPS+zVAD	LPS+zVAD+PF3644022	LPS+5-ITu	LPS+5-ITu+PF3644022
	RAW 264,7 macrophages	Biol. Replicate 1	105.141	77.5369	100.577	12.6968	51.6639	14.9395
		Biol. Replicate 2	97.9635	76.2099	93.7963	11.7425	57.2197	13.3991
		Biol. Replicate 3	96.8957	69.9294	95.2919	11.2288	55.7204	14.0653
	p-value (Control vs LPS+zVAD+PF3644022)					0.000647308			Statistically Significant values (p<0.01) shaded
	p-value (Control vs LPS+5-Itu)						0.000336955
	p-value (Control vs LPS+5-Itu+PF3644022)							0.000669183
Experiment 2			Control	PF3644022	LPS+zVAD	LPS+zVAD+PF3644022	LPS+5-ITu	LPS+5-ITu+PF3644022
	RAW 264,7 macrophages	Biol. Replicate 1	103.897	67.8509	114.373	22.8063	61.1947	14.994
		Biol. Replicate 2	98.2477	66.6364	106.828	21.5102	60.1465	15.7385
		Biol. Replicate 3	97.8552	64.8727	113.021	24.2339	59.357	15.7128
	p-value (Control vs LPS+zVAD+PF3644022)					0.000121779			Statistically Significant values (p<0.01) shaded
	p-value (Control vs LPS+5-Itu)						0.00131185
	p-value (Control vs LPS+5-Itu+PF3644022)							0.000445975
Experiment 3			Control	PF3644022	LPS+zVAD	LPS+zVAD+PF3644022	LPS+5-ITu	LPS+5-ITu+PF3644022
	RAW 264,7 macrophages	Biol. Replicate 1	100.084	70.0769	107.774	16.8179	60.3765	14.6466
		Biol. Replicate 2	96.639	67.2691	113.334	16.828	58.6938	14.5626
		Biol. Replicate 3	103.277	69.1925	112.278	16.7123	61.835	16.9182
	p-value (Control vs LPS+zVAD+PF3644022)					0.000527825			Statistically Significant values (p<0.01) shaded
	p-value (Control vs LPS+5-Itu)						0.00044844
	p-value (Control vs LPS+5-Itu+PF3644022)							9.13183e-05
Experiment 4			Control	PF3644022	LPS+zVAD	LPS+zVAD+PF3644022	LPS+5-ITu	LPS+5-ITu+PF3644022
	RAW 264,7 macrophages	Biol. Replicate 1	101.637	64.2307	124.713	15.4813	63.1856	17.5857
		Biol. Replicate 2	96.3827	65.2093	114.263	17.8815	62.1946	19.9239
		Biol. Replicate 3	101.98	65.5741	111.151	17.6774	66.978	19.7056
	p-value (Control vs LPS+zVAD+PF3644022)					6.99064e-05			Statistically Significant values (p<0.01) shaded
	p-value (Control vs LPS+5-Itu)						0.000138085
	p-value (Control vs LPS+5-Itu+PF3644022)							8.24924e-05
Figure 3F
Representative experiment			Control	5-ITu	5-ITu+ PF3644022	5-ITu+ PF3644022+Nec1s	SM+5-ITu	SM+5-ITu+PF3644022	SM+5-ITu+PF3644022+Nec1s
	RAW 264,7 macrophages	Biol. Replicate 1	98.3432	80.2056	74.9041	72.6235	68.8018	50.4729	75.4324
		Biol. Replicate 2	98.3432	75.7922	74.0886	69.8472	65.9291	48.5593	73.5485
		Biol. Replicate 3	103.314	72.2462	69.7253	70.0576	66.3859	48.7645	74.3654
p-value (SM+5-ITu vs SM+5-ITu+PF3644022)								0.000183447		Statistically Significant values (p<0.01) shaded
		p-value (SM+5-ITu+PF3644022 vsSM+5-ITu+PF3644022+Nec1s)							7.2805e-06
Experiment 2			Control	5-ITu	5-ITu+ PF3644022	5-ITu+ PF3644022+Nec1s	SM+5-ITu	SM+5-ITu+PF3644022	SM+5-ITu+PF3644022+Nec1s
	RAW 264,7 macrophages	Biol. Replicate 1	103.897	55.2002	22.0254	28.014	47.1586	9.15901	29.1456
		Biol. Replicate 2	98.2477	58.571	21.2583	29.4824	47.8545	7.23146	23.9306
		Biol. Replicate 3	97.8552	56.797	24.5719	30.1928	44.4235	7.58157	22.2675
p-value (SM+5-ITu vs SM+5-ITu+PF3644022)								4.44057e-05		Statistically Significant values (p<0.01) shaded
p-value (SM+5-ITu+PF3644022 vsSM+5-ITu+PF3644022+Nec1s)									0.00982038
Experiment 3			Control	5-ITu	5-ITu+ PF3644022	5-ITu+ PF3644022+Nec1s	SM+5-ITu	SM+5-ITu+PF3644022	SM+5-ITu+PF3644022+Nec1s
	RAW 264,7 macrophages	Biol. Replicate 1	100.084	65.9406	25.2628	33.4429	45.3301	6.55519	31.0512
		Biol. Replicate 2	96.639	62.7025	24.4066	36.2982	44.5168	6.61381	29.9096
		Biol. Replicate 3	103.277	60.9729	29.696	35.249	46.8596	5.47814	29.1946
p-value (SM+5-ITu vs SM+5-ITu+PF3644022)								1.40146e-05		Statistically Significant values (p<0.01) shaded
p-value (SM+5-ITu+PF3644022 vsSM+5-ITu+PF3644022+Nec1s)									1.12077e-05
Experiment 4			Control	5-ITu	5-ITu+ PF3644022	5-ITu+ PF3644022+Nec1s	SM+5-ITu	SM+5-ITu+PF3644022	SM+5-ITu+PF3644022+Nec1s
	RAW 264,7 macrophages	Biol. Replicate 1	101.637	66.1312	27.8246	40.9692	54.1381	9.82699	34.0375
		Biol. Replicate 2	96.3827	62.0959	27.1805	48.368	52.7855	8.1522	34.3365
		Biol. Replicate 3	101.98	65.3998	33.3549	50.2124	53.9321	8.43456	36.0934
p-value (SM+5-ITu vs SM+5-ITu+PF3644022)								4.86438e-07		Statistically Significant values (p<0.01) shaded
p-value (SM+5-ITu+PF3644022 vsSM+5-ITu+PF3644022+Nec1s)									9.01029e-06
Supplementary Figure 2a
Representative experiment			Control	2,5µM 5-ITu	5µM 5-ITu	10µM 5-ITu	2,5µM 5-ITu+TNF	5µM 5-ITu+TNF	10µM 5-ITu+TNF
	DKO+ MK2	Biol. Replicate 1	91.7994	101.018	93.4161	103.219	108.61	81.8666	93.7341
		Biol. Replicate 2	105.409	104.403	102.931	102.647	109.305	94.4391	91.8109
		Biol. Replicate 3	102.792	102.126	104.384	102.341	117.122	96.8434	92.3115
	DKO+ vector	Biol. Replicate 1	106.268	104.195	112.234	103.691	83.3521	46.6132	46.7202
		Biol. Replicate 2	105.503	105.499	105.362	101.716	82.0181	46.2401	42.4591
		Biol. Replicate 3	107.104	102.244	115.954	96.3401	77.2762	50.0395	40.8117
	p-values (DKO+ MK2 vs DKO+vector)		0.269567	0.346878	0.0781998	0.430599	0.00132746	0.00793927	0.000475239	Statistically Significant values (p<0.01) shaded
Experiment 2			Control	2,5µM 5-ITu	5µM 5-ITu	10µM 5-ITu	2,5µM 5-ITu+TNF	5µM 5-ITu+TNF	10µM 5-ITu+TNF
	DKO+ MK2	Biol. Replicate 1	95.7418	101.568	96.2023	94.0179	100.284	92.5982	85.8066
		Biol. Replicate 2	99.8224	97.481	96.4047	95.207	98.7221	96.2558	86.8189
		Biol. Replicate 3	104.436	94.7962	95.6375	93.9062	96.69	90.055	85.3776
	DKO+ vector	Biol. Replicate 1	99.5966	94.4302	97.578	94.0941	94.0468	76.3327	62.9739
		Biol. Replicate 2	101.491	96.4774	96.9613	89.1035	83.7578	75.6614	61.1608
		Biol. Replicate 3	98.9125	99.0094	96.4801	91.9871	82.2443	72.734	56.1242
	p-values (DKO+ MK2 vs DKO+vector)		1	0.614365	0.0841261	0.202432	0.0756654	0.00225741	0.00468837	Statistically Significant values (p<0.01) shaded
Experiment 3			Control	2,5µM 5-ITu	5µM 5-ITu	10µM 5-ITu	2,5µM 5-ITu+TNF	5µM 5-ITu+TNF	10µM 5-ITu+TNF
	DKO+ MK2	Biol. Replicate 1	102.172	91.9482	97.1588	87.2651	96.0762	88.3926	80.0593
		Biol. Replicate 2	98.1156	94.1247	99.6449	85.8884	91.3865	86.1925	75.4002
		Biol. Replicate 3	99.7125	92.7654	101.072	86.4563	91.177	88.0627	75.3803
	DKO+ vector	Biol. Replicate 1	95.9954	91.3539	100.27	84.3057	79.0363	60.1276	51.2456
		Biol. Replicate 2	104.088	94.2464	94.0651	85.3402	78.5469	64.1119	51.9974
		Biol. Replicate 3	99.9169	88.7657	92.7845	82.1104	77.7424	62.3119	52.817
	p-values (DKO+ MK2 vs DKO+vector)		1	0.454594	0.260824	0.0949396	0.00909509	0.000191847	0.00211433	Statistically Significant values (p<0.01) shaded
Supplementary Figure 2b
Representative experiment
Experiment 1			Control-6h	5-ITu-6h	Control-24h	5-ITu-24h
	DKO+ MK2	Biol. Replicate 1	91.7994	103.219	94.9222	21.8488
		Biol. Replicate 2	105.409	102.647	103.204	20.8781
		Biol. Replicate 3	102.792	102.341	101.874	20.6756
	DKO+ vector	Biol. Replicate 1	106.268	103.691	102.658	20.4255
		Biol. Replicate 2	105.503	101.716	98.8297	21.2088
		Biol. Replicate 3	107.104	96.3401	98.5121	19.8117
	p-values (DKO+ MK2 vs DKO+vector)		0.269567	0.430599	1	0.296533	Statistically Significant values (p<0.01) shaded
Experiment 2			Control-6h	5-ITu-6h	Control-24h	5-ITu-24h
	DKO+ MK2	Biol. Replicate 1	102.172	87.2651	97.6593	19.7161
		Biol. Replicate 2	98.1156	85.8884	100.304	19.1817
		Biol. Replicate 3	99.7125	86.4563	102.037	18.4907
	DKO+ vector	Biol. Replicate 1	95.9954	84.3057	98.7716	27.2668
		Biol. Replicate 2	104.088	85.3402	102.621	26.6775
		Biol. Replicate 3	99.9169	82.1104	98.6072	26.7898
	p-values (DKO+ MK2 vs DKO+vector)		1	0.0949396	1	0.000309697	Statistically Significant values (p<0.01) shaded
Supplementary Figure 2c
Representative experiment
Experiment 1			Control	TNF	5-ITu	5-ITu+TNF	ABT702	ABT702+TNF	Gemcitabine	Gemcitabine+TNF	Etoposide	Etoposide+TNF	Doxorubicin	Doxorubicin+TNF	Staurosporine	Staurosporine+TNF
	DKO+ MK2	Biol. Replicate 1	97.5098	99.4061	95.597	91.1647	107.126	95.6011	106.995	85.8078	71.8206	57.5753	89.9319	79.8299	49.08	27.4208
		Biol. Replicate 2	101.036	97.0394	95.887	91.702	105.794	95.2669	103.268	86.0475	69.5343	57.2744	86.0506	82.2634	46.2289	27.7232
		Biol. Replicate 3	101.454	99.4121	95.0472	95.3073	101.731	101.425	104.988	86.4945	68.9186	57.4261	88.7121	87.8793	47.8391	28.1587
	DKO+ vector	Biol. Replicate 1	99.8971	96.3485	97.7599	64.5961	90.4596	101.991	94.0703	84.805	70.4054	51.2552	89.8793	90.6018	49.094	32.7706
		Biol. Replicate 2	100.853	99.8877	96.8167	59.8619	90.053	98.5445	95.8737	89.368	69.484	50.9942	88.3302	91.9585	48.5362	32.6352
		Biol. Replicate 3	99.2504	101.03	97.4486	59.9126	90.1773	96.4946	89.0034	86.6764	68.6491	48.9248	89.7325	87.5323	49.58	32.068
	p-values (DKO+ MK2 vs DKO+vector)		1	0.789499	0.00812578	0.00013176	0.0116949	0.572658	0.0134971	0.594908	0.607559	0.010019	0.455449	0.0874534	0.237406	9.96818e-05
Experiment 2			Control	TNF	5-ITu	5-ITu+TNF	ABT702	ABT702+TNF	Gemcitabine	Gemcitabine+TNF	Etoposide	Etoposide+TNF	Doxorubicin	Doxorubicin+TNF	Staurosporine	Staurosporine+TNF
	DKO+ MK2	Biol. Replicate 1	95.8756	93.8207	91.7954	92.4367	92.816	100.343	90.3837	81.1714	77.3742	72.4538	81.8311	81.3936	43.481	26.242
		Biol. Replicate 2	100.627	93.1785	92.6778	87.3068	104.744	97.342	99.2738	94.6152	75.9076	70.2027	81.3278	78.692	44.171	25.9173
		Biol. Replicate 3	103.497	94.1737	95.794	88.8851	105.631	95.7828	100.066	85.3451	76.9038	71.8086	83.282	80.7137	44.8715	25.7365
	DKO+ vector	Biol. Replicate 1	101.583	99.5124	95.609	63.3263	96.5691	100.409	85.8057	88.6368	72.162	58.759	81.8774	80.0556	48.7873	29.0067
		Biol. Replicate 2	100.257	101.79	89.009	62.7615	96.4039	99.178	88.251	89.5322	75.4688	58.6284	88.0754	82.0255	48.1275	29.5918
		Biol. Replicate 3	98.1606	99.773	96.01	57.11	99.6274	99.8793	92.9046	88.3036	75.9085	59.5486	88.2032	81.4312	49.599	29.4685
	p-values (DKO+ MK2 vs DKO+vector)		1	0.00540314	0.965605	0.000484018	0.485982	0.270876	0.122257	0.698447	0.193627	0.000756725	0.19612	0.421461	0.00136087	0.000156351
Supplementary Figure 2d
Representative experiment
Experiment 1			Control	5-ITu+TNF	5-ITu+TNF+Nec1s
	DKO+ MK2	Biol. Replicate 1	102.172	80.0593	86.5722
		Biol. Replicate 2	98.1156	75.4002	83.0507
		Biol. Replicate 3	99.7125	75.3803	84.7479
	DKO+ vector	Biol. Replicate 1	95.9954	51.2456	76.4689
		Biol. Replicate 2	104.088	51.9974	74.3433
		Biol. Replicate 3	99.9169	52.817	71.2682
p-values (5-ITu +TNF-DKO+MK2 vs 5-ITu +TNF-DKO+vector)				0.00211433		Statistically Significant values (p<0.01) shaded
p-values (5-ITu +TNF-DKO+MK2 vs 5-ITu +TNF+Nec1s-DKO+vector)					0.0025422
Experiment 2			Control	5-ITu+TNF	5-ITu+TNF+Nec1s
	DKO+ MK2	Biol. Replicate 1	94.053	80.8776	95.9871
		Biol. Replicate 2	104.129	88.0929	93.1424
		Biol. Replicate 3	101.818	87.3892	95.3355
	DKO+ vector	Biol. Replicate 1	98.1503	44.516	83.7051
		Biol. Replicate 2	103.121	42.4432	77.8115
		Biol. Replicate 3	98.729	43.0342	71.4292
p-values (5-ITu +TNF-DKO+MK2 vs 5-ITu +TNF-DKO+vector)				0.00169682		Statistically Significant values (p<0.01) shaded
p-values (5-ITu +TNF-DKO+MK2 vs 5-ITu +TNF+Nec1s-DKO+vector)					0.00891092
